# Integrative learning of disentangled representations from single-cell RNA-sequencing datasets

**DOI:** 10.1101/2023.11.07.565957

**Authors:** Claudio Novella-Rausell, D.J.M Peters, Ahmed Mahfouz

## Abstract

Single-cell RNA-sequencing is instrumental in studying cellular diversity in biological systems. Using batch correction methods, cell identities are often jointly defined across multiple conditions, individuals, or modalities. These approaches overlook group-specific information and require either paired data or matching features across datasets. Here we present shared-private Variational Inference via Product of Experts with Supervision (spVIPES), a framework to analyze the shared and private components of unpaired groups of cells with non-matching features. spVIPES represents the cells from the different groups as a composite of private and shared factors of variation using a probabilistic latent variable model. We evaluate the performance of spVIPES with a simulated dataset and apply our model in three different scenarios: (i) cross-species comparisons, (ii) regeneration following long and short acute kidney injury, and (iii) IFN-*β* stimulation of PMBCs. In our study, we demonstrate that spVIPES accurately disentangles distinct sources of variation into private and shared representations while matching current state-of-the-art methods for batch correction. Furthermore, spVIPES’ shared space outperforms alternatives models at learning cell identities across datasets with non-matching features. We implemented spVIPES using the *scvi-tools* framework and release it as an open-source software at https://github.com/nrclaudio/spVIPES.
