## Supplementary material for "Integrative learning of disentangled representations from single-cell RNA-sequencing datasets": Table 2

Embedding	KMeans NMI	KMeans ARI	Silhouette label	cLISI	Silhouette batch	iLISI	KBET	Graph connectivity	PCR comparison	Batch correction	Bio conservation	Total
X_spVIPES_private_6_7	0.002997638339667255	0.0040650486472796855	0.5541528128087521	0.9422197341918945	0.8391516	0.041415631771087646	4.030632809351068e-05	0.9824550285402294	0	0.3726125175008558	0.37585880849689834	0.3745602920984813
X_spVIPES_private_8_6	0.07420250333948733	0.05870866409703248	0.5586201660335064	0.907149076461792	0.9840626	0.7131098508834839	0.8799568337708075	0.9828935812387113	0.984160999515017	0.9088367754929504	0.39967010248295454	0.6033367716869529
X_spVIPES_private_8_3	0.060789604697763906	0.07284488350384864	0.6172218322753906	0.9952181577682495	0.9801997	0.7532253265380859	0.9358566202828555	0.9836601560403581	0.991991735216604	0.9289867065422774	0.43651861956131316	0.6335058543536989
X_spVIPES_private_7_4	0.08864753790746005	0.08904515060527457	0.5926059558987617	0.980099081993103	0.9516928	0.32271307706832886	0.00024200726868925704	0.9862367543713324	0.16869413850593623	0.48591575936192477	0.43759943160114984	0.4569259627054598
X_spVIPES_private_3_9	2.2151165519040194e-06	-2.3348433599401868e-05	0.5442985035479069	0.9306418895721436	0.9645006	0.5183515548706055	0.004750033707389793	0.982332253479456	0.5677791967004666	0.6075427289635892	0.36872981495075074	0.4642549805558861
X_spVIPES_private_3_3	0.06783939393660399	0.019984946511857064	0.6067673489451408	0.9602162837982178	0.9875942	0.7557628154754639	0.9472619953224473	0.9776612943998895	0.9983554524914114	0.9333271489897772	0.41370199329795493	0.6215520555746838
X_spVIPES_private_5_3	0.005139515936109231	0.001567512552233549	0.6165237352252007	0.9872362613677979	0.9864098	0.7574148178100586	0.9412842503408541	0.9801996887029296	0.99750873987014	0.9325634560174649	0.40261675627033533	0.6145954361691872
X_spVIPES_private_5_10	0.04056109205649947	0.04874551067918819	0.541681706905365	0.9005711078643799	0.96954143	0.5764411091804504	0.2528030330941233	0.9777875678793646	0.7408864919857583	0.703491926522605	0.38288985437635814	0.5111306832348569
X_spVIPES_private_9_8	0.00880851029495905	0.01126738172827529	0.5473781861364841	0.9246389865875244	0.8835307	0.05774238705635071	0.00020130801540431772	0.9828169399549295	0	0.38485826227831665	0.3730232661868107	0.3777572646234131
X_spVIPES_private_6_4	0.10482246948970532	0.13986718914804006	0.583390474319458	0.9616312980651855	0.9428471	0.5333383083343506	0.16498598094010208	0.9841041895948062	0.5396169664379369	0.6329785036770702	0.44742785775559724	0.5216481161241864
X_spVIPES_private_4_4	0.002453691479165678	0.0030466010692979375	0.5946283787488937	0.9923769235610962	0.90276486	0.38261497020721436	0.0	0.9874844006157943	0.07624936371736067	0.4698227182711414	0.3981263987146134	0.4268049265372246
X_spVIPES_private_8_9	0.026543137646106635	0.02562473565284883	0.5453933551907539	0.9162122011184692	0.95469207	0.5387746095657349	0.15901761456748753	0.9810074994953855	0.7214493883099852	0.6709882355308766	0.37844335740204466	0.4954613086535774
X_spVIPES_private_7_9	0.0009959460614225259	0.0009694907002239616	0.5457849241793156	0.9164090156555176	0.9798914	0.6837422251701355	0.8230991737165123	0.9821717408465753	0.9624099286539111	0.886262897559568	0.36603984414911994	0.5741290655132992
X_spVIPES_private_9_4	0.26871148281600743	0.32188220757233593	0.5822983682155609	0.9472594261169434	0.9866962	0.7407537698745728	0.9419583682794221	0.979595958813298	0.994580303226889	0.928716916775134	0.5300378711802118	0.6895094894181808
X_spVIPES_private_4_3	0.08158504939930297	0.10759777072929405	0.6247226372361183	0.9903037548065186	0.9778669	0.7515432834625244	0.9124033088314984	0.9805204807407775	0.9883662803517982	0.9221400482865725	0.45105230304280847	0.6394874011403141
X_spVIPES_private_5_9	0.0031608704405298137	0.0020801301821760103	0.5578845255076885	0.9518039226531982	0.9416326	0.2719725966453552	4.020585397233837e-05	0.9834999932493476	0.21031983463864298	0.481493051765635	0.3787323621958981	0.4198366380237929
X_spVIPES_private_10_7	0.017384289980703304	0.02303024184314789	0.5474319159984589	0.8469512462615967	0.98952395	0.7150883674621582	0.9281521238577333	0.9805626496432402	0.994599295641129	0.9215852767686366	0.3586994235209767	0.5838537648200407
X_spVIPES_private_6_9	0.0065105645732496205	0.005197391875693205	0.546153336763382	0.9367637634277344	0.9414151	0.32413697242736816	0.00016109893282785154	0.9842621367206388	0.29425205791494385	0.5088454674966411	0.3736562641600148	0.4277319454946653
X_spVIPES_private_3_6	4.344957496497961e-05	1.4520994472721472e-05	0.5001010408304865	0.09578990936279297	0.9929187	0.7241378426551819	0.9472398616668234	0.9815660285196794	0.9989653465882413	0.928965561842406	0.14898723019067928	0.46097856285136996
X_spVIPES_private_8_4	0.020203916913974523	0.020471855778728086	0.5740874782204628	0.9225473403930664	0.98635787	0.7410708665847778	0.950303694773859	0.980603185950309	0.9954682475642654	0.9307607725181908	0.3843276478265579	0.6029008977032111
X_spVIPES_private_4_9	0.2065245596964974	0.1710019563945421	0.5457163043320179	0.9116039276123047	0.9610783	0.5428324937820435	0.01581252212587865	0.981323743588921	0.5060208309147151	0.6014135753165035	0.4587116870088405	0.5157924423319058
X_spVIPES_private_9_9	0.15648255594616456	0.17535219056467805	0.5463520586490631	0.9186277389526367	0.94611156	0.2551919221878052	0.00016121231662098983	0.9805999207595207	0.33790444734945774	0.5039938124962527	0.4492036360281356	0.4711197066153825
X_spVIPES_private_7_8	0.17256546746653792	0.21409188326677214	0.546037245541811	0.9123203754425049	0.9905824	0.712008535861969	0.9307298815045795	0.9811250269281062	0.9951029780732366	0.921909765777747	0.46125374292940646	0.6455161520687427
X_spVIPES_private_7_10	0.0062717914122087035	0.007916122330046632	0.5405331812798977	0.9060342311859131	0.97184306	0.5067188739776611	0.012116809235601714	0.9774218082040924	0.6746499157462178	0.6285500941989804	0.36518883155201654	0.4705333366108021
X_spVIPES_private_5_4	0.0035057951596140498	0.003748287056657134	0.589172251522541	0.9597339630126953	0.93841124	0.4960860013961792	0.029553397587653886	0.9826974300849445	0.4681228408465633	0.5829741811449334	0.3890400741878769	0.46661371697069953
X_spVIPES_private_5_5	0.005541871289074326	0.007419638607776508	0.573856458067894	0.9665877819061279	0.89373004	0.31547266244888306	0.004914703319349184	0.9869202741215775	0.010723895581639614	0.4423523159672757	0.38835143746771816	0.40995178886754113
X_spVIPES_private_4_10	0.1103903778020345	0.12076235329470096	0.5424313768744469	0.8899513483047485	0.94008166	0.2595027685165405	0.00016109893282785154	0.9783894319456885	0.30495610079129176	0.496618211233101	0.4158838640689827	0.44817760293463005
X_spVIPES_private_5_7	0.11050759047749209	0.1101001727914004	0.5676742345094681	0.9540975093841553	0.98543155	0.7143855094909668	0.9089114813280013	0.9835399464866327	0.9915328893508784	0.9167602757179536	0.43559487679062897	0.6280610363615589
X_spVIPES_private_9_3	0.32714211355430856	0.4171985677276792	0.6073958873748779	0.9773745536804199	0.9829842	0.7554334402084351	0.9408285466222542	0.9777883841770616	0.9972378861145096	0.9308544884682144	0.5822777805843213	0.7217084637378786
X_spVIPES_private_8_7	0.20475139436931294	0.19694805404700172	0.5550826899707317	0.9378604888916016	0.958356	0.5138283967971802	0.013964676367233472	0.985914096510177	0.5611244187588144	0.6066375222536365	0.47366065681966196	0.5268514029932518
X_spVIPES_private_5_6	0.004227697043642965	0.005071890411818056	0.5733455568552017	0.9795060157775879	0.9117377	0.21598339080810547	0.0	0.9859548660451591	0	0.42273518745768907	0.3905377900220627	0.4034167489963132
X_spVIPES_private_10_4	0.3072656903724104	0.3535906819622706	0.5871146246790886	0.9695620536804199	0.98890305	0.7395535111427307	0.9529733158953824	0.9843019733439671	0.9990647073200755	0.9329593106712905	0.5543832626735474	0.7058136818726446
X_spVIPES_private_10_10	0.08343498021904118	0.07739527614029885	0.5377983897924423	0.8813316822052002	0.91792035	0.09059175848960876	0.0	0.9802000385447999	0.056724880660511186	0.4090874057446724	0.39499008208924563	0.40062901155141634
X_spVIPES_private_6_6	0.05849257894265781	0.07680662573156455	0.5580243803560734	0.9491115808486938	0.8930831	0.19293653964996338	4.020908725371934e-05	0.9857136306400114	0	0.41435469498555316	0.4106087914697474	0.4121071528760697
X_spVIPES_private_6_8	0.0046290721981005305	0.0059699819884151475	0.5443837679922581	0.9155277013778687	0.98468035	0.7064191102981567	0.9002937641341605	0.9834184541793833	0.9862225456062665	0.9122068457626302	0.3676276308891606	0.5854593168385485
X_spVIPES_private_10_9	0.19525580105441265	0.2321113523199841	0.5364511795341969	0.859332799911499	0.96193504	0.5117419958114624	0.01368835355423662	0.9812045835608061	0.5940416810638852	0.6125223314650702	0.45578778320502317	0.518481602509042
X_spVIPES_private_10_3	0.008402728426249683	0.009765740006790759	0.5036094542592764	0.09044528007507324	0.9850452	0.7561837434768677	0.9375552733958501	0.9963380172667954	0.9971493708594401	0.9344543199249615	0.15305580069184752	0.4656152083850932
X_spVIPES_private_10_5	0.19361299606033272	0.24492528488739604	0.5703771039843559	0.969751238822937	0.98524666	0.7295223474502563	0.9471566289443967	0.9884092723851439	0.9956355476083673	0.9291940909426719	0.4946666559387554	0.6684776299403221
X_spVIPES_private_3_5	0.2235248210497649	0.2639252630742896	0.5644619986414909	0.9783676862716675	0.98749936	0.7311975955963135	0.944753907463598	0.9915880846243125	0.9965324203500362	0.9303142728608194	0.5075699422593032	0.6766676744999096
X_spVIPES_private_3_8	0.0566195417629694	0.05054574564742942	0.5425051338970661	0.9096989631652832	0.9517342	0.2685660123825073	0.0005637346748111907	0.9836981268403788	0.2945868748201063	0.4998297867873229	0.389842346118187	0.4338373223858414
X_spVIPES_private_8_10	0.3645965609617632	0.3803081081117113	0.5371582210063934	0.8661600351333618	0.9517665	0.2876927852630615	4.018969536210915e-05	0.9780661910147495	0.3767111967197011	0.5188553707258308	0.5370557313033074	0.5297755870723168
X_spVIPES_private_6_3	0.19993135813205806	0.25865708439144924	0.6174781024456024	0.9909603595733643	0.9253068	0.5903410911560059	0.20815135692158576	0.9829758199924159	0.5423329058246739	0.6498215941844538	0.5167567261356185	0.5699826733551526
X_spVIPES_private_7_7	0.0072079977799307336	0.006565320268064014	0.501838156604208	0.11374616622924805	0.99327064	0.7204177379608154	0.9439481865532032	0.9731577281766504	0.9987391753059995	0.9259066927203055	0.1573394102203627	0.46476632322033984
X_spVIPES_private_4_8	0.0006778496511998463	0.000890972125446761	0.5450095012784004	0.9230092763900757	0.9660264	0.4254915714263916	0.004507595372971971	0.984707802870481	0.5531751619987622	0.5867817114060481	0.36739689986128066	0.45515082447918764
X_spVIPES_private_10_6	0.043152931585341524	0.05108433083661903	0.5569917783141136	0.9397327899932861	0.9558244	0.501415491104126	0.019643492186648327	0.9876850997138734	0.5406032474629411	0.6010343411240353	0.39774045768234007	0.47905801105901813
X_spVIPES_private_6_10	0.004234289449285642	0.004935441957124155	0.5514603331685066	0.9196336269378662	0.9051615	0.12603479623794556	8.03793907242183e-05	0.9752113193902603	0	0.40129759899920836	0.3700659228781956	0.3825585933266007
X_spVIPES_private_10_8	0.0036220217326864506	0.0009043086064743882	0.5053683989681304	0.16213524341583252	0.986307	0.6846083402633667	0.7721274529389477	0.9603565088196561	0.9595011123353995	0.872580087862624	0.16800749318078093	0.4498365310535182
X_spVIPES_private_9_10	0.002118289902386441	0.002266835507430413	0.5345095060765743	0.8696348667144775	0.9419796	0.20835354924201965	0.00012056908608632747	0.9801190825446191	0.29035522603575825	0.4841856027973156	0.3521323745502172	0.40495366584905657
X_spVIPES_private_4_6	0.43617999536711405	0.46717377458091885	0.5573366209864616	0.9569554328918457	0.99045384	0.7241235375404358	0.9452444615373047	0.9888933757908338	0.9977285345736752	0.9292887497488624	0.6044114559565851	0.7343623734734961
X_spVIPES_private_5_8	0.18688423946802943	0.16278056004565564	0.5502404607832432	0.949429988861084	0.91148996	0.3215419054031372	0.0	0.9863581300646251	0	0.44387799979985126	0.46233381228950304	0.4549514872936423
X_spVIPES_private_8_5	0.006719924511306399	0.008845160915761584	0.5017505589639768	0.10020780563354492	0.99309385	0.7312941551208496	0.952037560681692	0.9876058929230436	0.998889170847835	0.9325841255603748	0.15438086250614744	0.4656621677278384
X_spVIPES_private_6_5	0.006493889310055346	0.008813766185107052	0.5698745995759964	0.9432007074356079	0.9751925	0.7052526473999023	0.7588540571925415	0.9847088523960916	0.9550263237254941	0.8758068735907735	0.3820957406266917	0.5795801938123244
X_spVIPES_private_9_7	0.015567850663289593	0.01966770352944714	0.5027064923197031	0.12149786949157715	0.9908181	0.7179737687110901	0.9351961212228512	0.9700580061143548	0.9958855402451775	0.9219863039159518	0.16485997900100424	0.4677105089669833
X_spVIPES_private_3_10	0.017206690679865185	0.011094591769991986	0.5377087481319904	0.8799667358398438	0.96453124	0.46130895614624023	0.026881758604807817	0.977100433096461	0.637094711143138	0.613383420367618	0.36149419160542284	0.4622498831103009
X_spVIPES_private_8_8	0.00039302452693935625	0.000290843799114494	0.5499281324446201	0.9497847557067871	0.95563966	0.5044034123420715	0.0006437997408734224	0.9860348891336861	0.5254182978743867	0.5944280118898894	0.37509918911936524	0.4628307182275749
X_spVIPES_private_4_7	0.042597537703864805	0.05166777602353687	0.5485555790364742	0.945419192314148	0.98964703	0.7134239673614502	0.930132221313927	0.9891757305728339	0.9931943464355464	0.9231146593028281	0.39706002126950596	0.6074818764828348
X_spVIPES_private_7_6	0.06424631618555689	0.08584898869731476	0.5620752535760403	0.9311356544494629	0.9906708	0.7237548828125	0.9437733669831143	0.9850298776618529	0.9974404170360426	0.9281338689405111	0.4108265532270937	0.6177494795124606
X_spVIPES_private_4_5	0.31931885713493074	0.3808033006237674	0.5694445297122002	0.9848601818084717	0.9292382	0.46507036685943604	0.0001209970154069533	0.9903807414590059	0.1811145130145131	0.513184963707209	0.5636067173198425	0.5434380158747891
X_spVIPES_private_7_3	0.011064833224784458	0.0071602174481899565	0.5111799100413918	0.13290667533874512	0.9818295	0.7564892768859863	0.9365420989470459	0.9919095763459007	0.9942948068130844	0.932213056606448	0.16557790901327785	0.4722319680505459
X_spVIPES_private_7_5	0.05781238516203547	0.06506926840071878	0.5166779663413763	0.23206830024719238	0.9921633	0.7302335500717163	0.9515468102804687	0.9816080808081855	0.9982188969847244	0.9307541277318633	0.21790698003783074	0.5030458391154438
X_spVIPES_private_3_7	0.01552726380384391	0.02078883195281036	0.5581722259521484	0.9661585092544556	0.9624738	0.364402174949646	0.014252977831649132	0.9881659379287749	0.4871029888282164	0.5632795778514744	0.3901617077408146	0.4594088557850785
X_spVIPES_private_9_6	0.0004438523838030663	0.0005363460544449034	0.552210595458746	0.8518588542938232	0.9781411	0.6997538208961487	0.8131291909813267	0.9800813449725119	0.9710814520776989	0.8884373875889124	0.35126241204770425	0.5661324022641876
X_spVIPES_private_3_4	0.0011400023570945733	0.00152813881756349	0.5321130752563477	0.705105185508728	0.9587704	0.7258949279785156	0.8009452418290046	0.9867191085676714	0.9343241725234437	0.8813307690447783	0.30997160048493344	0.5385152679088714
X_spVIPES_private_9_5	5.009987091320195e-05	-1.459917845474447e-06	0.5784515291452408	0.9853079319000244	0.98601264	0.7265136241912842	0.930691433740304	0.9898585506393387	0.9948006117973499	0.9255753715966962	0.3909520252495832	0.6048013637884284
Metric Type	Bio conservation	Bio conservation	Bio conservation	Bio conservation	Batch correction	Batch correction	Batch correction	Batch correction	Batch correction	Aggregate score	Aggregate score	Aggregate score
