## Supplementary material for "Integrative learning of disentangled representations from single-cell RNA-sequencing datasets": Table 3

Embedding	KMeans NMI	KMeans ARI	Silhouette label	cLISI	Silhouette batch	iLISI	KBET	Graph connectivity	PCR comparison	Batch correction	Bio conservation	Total
X_spVIPES_private_4_7	0.022836005136622164	0.030231734195207652	0.5586490891873837	0.9525487422943115	0.9606122	0.49608248472213745	0.11574724563975325	0.9851737558613112	0.6564110368556871	0.642805340185541	0.3910663927033813	0.49176197169624514
X_spVIPES_private_3_5	0.12765271856253776	0.1458294011049431	0.5724076256155968	0.9798029661178589	0.9777372	0.7096115946769714	0.7870533279620084	0.9888591087892774	0.9756250816498616	0.8877772602834705	0.4564231778502341	0.6289648108235286
X_spVIPES_private_5_8	0.09236231729615972	0.12159873703137637	0.5427417568862438	0.9067738056182861	0.9677379	0.4486352205276489	0.0041388769033395435	0.9855250518316232	0.5774494025350904	0.5966972929858831	0.4158691542080165	0.4882004097191632
X_spVIPES_private_9_4	0.010570335708459614	0.014377972419023773	0.5029076039791107	0.10201835632324219	0.98904055	0.7403641939163208	0.9495664694042698	0.9929618234730937	0.9979914544936691	0.9339848989714294	0.15746856710745907	0.46807509985304724
X_spVIPES_private_7_10	0.002124527790792058	0.002893060923515056	0.5402250848710537	0.9099165201187134	0.9882495	0.697761595249176	0.900903114322861	0.9788478897142663	0.9864433415704259	0.9104410843162128	0.36378979842601855	0.5824503127820964
X_spVIPES_private_10_6	0.0769832820951526	0.07848809168610255	0.5632502734661102	0.9589581489562988	0.9908351	0.7241930961608887	0.9438217932349768	0.9882746208612071	0.9977579883785738	0.9289765138491386	0.41941994905091606	0.6232425749702051
X_spVIPES_private_7_3	0.18790879551969716	0.15652949247586098	0.5953455790877342	0.9344290494918823	0.98435056	0.7556362152099609	0.9240917557286428	0.9719294927928858	0.9963166024283729	0.9264649256511011	0.46855322914379366	0.6517179077467166
X_spVIPES_private_5_9	0.018035443256774645	0.01959509450981433	0.5495200455188751	0.9259666204452515	0.9697236	0.6042947769165039	0.3112403502944954	0.9792501711333687	0.7787910391291586	0.7286599839482576	0.3782793009326789	0.5184315741389104
X_spVIPES_private_9_8	0.28510850592375653	0.2378003481110024	0.5492121055722237	0.9126549959182739	0.9901738	0.7098736763000488	0.9451249090053905	0.9828241224206689	0.9933288691006384	0.924265078701531	0.49619398888131416	0.667422424809401
X_spVIPES_private_8_8	0.034819966682685784	0.0399264669497298	0.5485433042049408	0.9462400674819946	0.96119004	0.4366018772125244	0.0008355076503428088	0.9871231185944176	0.5183525475605142	0.5808206191795424	0.39238245132983773	0.4677577184697196
X_spVIPES_private_7_6	0.06651202711891949	0.08868995378762994	0.517631970345974	0.4424407482147217	0.97429657	0.6350998282432556	0.4367898986043064	0.9781714844464473	0.8672849491098681	0.7783285460456193	0.2788186748668113	0.4786226233383345
X_spVIPES_private_6_7	2.04367623879524e-05	-2.145491793510442e-05	0.5001384597271681	0.09873437881469727	0.9866103	0.7149448394775391	0.9346452918584828	0.9722781078144427	0.995054115301481	0.9207065295680625	0.14971795509657954	0.4581133848851728
X_spVIPES_private_9_3	0.030080863189785294	0.028599147323192433	0.5163777563720942	0.1839202642440796	0.9793154	0.752016544342041	0.9099762478689382	0.9842809619878962	0.9867262657637252	0.9224630840172393	0.18974450778228788	0.48283193827626847
X_spVIPES_private_10_9	0.024381607028278376	0.005143795177162687	0.5411583073437214	0.8899204730987549	0.97499794	0.5602551698684692	0.10021334914317478	0.9805996304830626	0.7238507686539183	0.6679833711655832	0.3651510456619793	0.48628397586342087
X_spVIPES_private_7_4	0.282954190032698	0.2506895309878328	0.5906274691224098	0.9820363521575928	0.98858356	0.7456759214401245	0.953621976328044	0.9862068189969525	0.9979789279998795	0.9344134419046604	0.5265768855751334	0.6897115081069443
X_spVIPES_private_3_6	0.04877819645722722	0.06358177220472296	0.5959106460213661	0.9819285869598389	0.9487033	0.6280347108840942	0.3750717061280766	0.9837374059507844	0.835996857858831	0.7543087939707537	0.4225498004107888	0.5552533978347748
X_spVIPES_private_4_3	0.03528910246464128	0.04561408418207004	0.6009567975997925	0.9248555898666382	0.9818131	0.7569620609283447	0.9444295121045319	0.9711339781567297	0.9951594558174572	0.9298996160330656	0.4016788935282855	0.6129671825301976
X_spVIPES_private_5_6	0.0026683209976238135	0.003641720757480308	0.5490773916244507	0.9753904342651367	0.8953323	0.22915440797805786	0.0	0.9891879043913225	0	0.42273491783810335	0.38269446691117287	0.39871064728194505
X_spVIPES_private_3_4	0.0946770400239005	0.07046311713119882	0.6121299862861633	0.9930951595306396	0.98009586	0.7416104078292847	0.9400118626860472	0.986800020008477	0.9937536037279843	0.9284543515188156	0.44259132574297555	0.6369365360533116
X_spVIPES_private_7_8	0.09166042362928017	0.11166117424627385	0.5476717241108418	0.9461495876312256	0.8079711	0.005247354507446289	3.959768749505029e-05	0.9853301108160684	0	0.35971763657833716	0.42428572740440534	0.398458491073978
X_spVIPES_private_8_4	7.035166049376007e-07	-2.8779907749714176e-06	0.49998512158708763	0.08278632164001465	0.99197507	0.739101767539978	0.9459368410078579	0.994391806130327	0.999344124422937	0.934149921629424	0.14569231718823306	0.46107535896470947
X_spVIPES_private_4_10	0.009316059646219859	0.010731815861544812	0.5443593487143517	0.9221704006195068	0.9457352	0.2728840112686157	0.00023855385526848827	0.9821457064412835	0.29392382513271814	0.4989854625677266	0.3716444062104058	0.42258082875333414
X_spVIPES_private_3_8	0.4394957601715163	0.5305065177437157	0.559810284525156	0.9577869176864624	0.9755412	0.7039507627487183	0.8936281929931293	0.9852170335824304	0.9837298324841748	0.9084133992440453	0.6218998700317127	0.7365052817166458
X_spVIPES_private_8_7	0.022070186430861283	0.029735488848731985	0.554856326431036	0.9574389457702637	0.9300002	0.30022525787353516	0.0004385566167561563	0.9877112928270262	0.23554915364086276	0.4907848893849344	0.3910252368702232	0.43092909787610767
X_spVIPES_private_7_9	0.10435141352529856	0.10975762785231905	0.5303857084363699	0.8973073959350586	0.7859515	0.0018136799335479736	0.0	0.9841373415397259	0	0.3543805033287734	0.41045053643726154	0.3880225231938663
X_spVIPES_private_4_4	0.24646329992906488	0.29105422051435537	0.5928178131580353	0.9903324842453003	0.87013865	0.23869526386260986	0.0	0.987953532986833	0	0.4193574884043124	0.5301669544616889	0.48584316803873834
X_spVIPES_private_5_10	9.619942607080149e-05	7.435795123267021e-05	0.5447998493909836	0.91536545753479	0.94140226	0.3464055061340332	0.002508398545863872	0.9815109033016118	0.3555435208607974	0.5254741170662214	0.36508396607576926	0.42924002647195014
X_spVIPES_private_5_5	0.0004832122506284244	0.0004939520337775716	0.573122538626194	0.978034257888794	0.87262666	0.09357336163520813	0.0	0.9871603641808376	0	0.39067207761407585	0.38803349019984845	0.3890889251655394
X_spVIPES_private_9_6	0.00011037099377409106	4.272917067638043e-05	0.5003833818191197	0.09787452220916748	0.9921161	0.7248753309249878	0.9510870763493169	0.9810297741679421	0.9984570444054363	0.9295130638966483	0.1496027510481844	0.46156687618757
X_spVIPES_private_9_10	0.13030634947786637	0.09742831498760252	0.5375958941876888	0.8689169883728027	0.9718733	0.548808217048645	0.07850410297080379	0.9784600183947229	0.7000869687669132	0.6555465181134631	0.4085618867564901	0.5073557392992794
X_spVIPES_private_5_4	0.024190830411491997	0.032256876740664575	0.5860337018966675	0.9716352224349976	0.98885787	0.7414196729660034	0.9488114001774786	0.9852093258547594	0.9987390163704791	0.9326074561404555	0.4035291578709554	0.6151604771787554
X_spVIPES_private_8_3	2.9625375175337956e-05	1.899606699265924e-05	0.4999808508291608	0.07243669033050537	0.98513335	0.7591664791107178	0.9456593659731973	0.9965391259463378	0.9950871394893511	0.9363170920830163	0.14311654065045853	0.46039676122348167
X_spVIPES_private_6_9	0.01328913949237991	0.013646315241539527	0.5570743344724178	0.9479129314422607	0.9570114	0.44598138332366943	0.008942901335527475	0.9801671409680224	0.5940413330686606	0.597228832069834	0.3829806801621495	0.4686799409252233
X_spVIPES_private_4_8	0.013133488983546365	0.016250724684743072	0.5568187832832336	0.9605906009674072	0.95507884	0.5305343270301819	0.001512327796402933	0.9866829213517063	0.4700620114793343	0.5887740855826726	0.3866983994797326	0.4675286739209086
X_spVIPES_private_5_3	0.05090238464404788	0.06794585068242547	0.593186192214489	0.8734076023101807	0.9914001	0.7603340148925781	0.9516299536030484	0.9665752682338233	0.9992431287134781	0.933836497617089	0.3963605074627857	0.611350903524507
X_spVIPES_private_10_4	0.13359573884870446	0.17583889538088351	0.5740322768688202	0.9406507015228271	0.9845718	0.7370064854621887	0.9309537408879188	0.9819460737654071	0.9951362190091058	0.9259228667323336	0.4560294031553088	0.6439867885861188
X_spVIPES_private_9_5	0.029132557339923926	0.02020570621713127	0.5764031186699867	0.9812922477722168	0.97834814	0.7159194946289062	0.8376204422827958	0.9896203939063628	0.9762117560531178	0.8995440445638728	0.4017584074998147	0.6008726623254379
X_spVIPES_private_8_5	6.052099710514204e-05	1.2980390095734154e-05	0.4999891320512688	0.08955299854278564	0.99325997	0.7305256128311157	0.9522094232983944	0.9888312465235003	0.999279464227393	0.9328211426507694	0.14740390799531383	0.4615708018574961
X_spVIPES_private_6_4	0.00026461276871646506	0.0003336632567399224	0.5001021693024086	0.08253645896911621	0.9361603	0.5640431642532349	0.14450120938926173	0.9930460330851713	0.5502309609488859	0.6375963387361164	0.1458092260742453	0.34252407113899375
X_spVIPES_private_3_7	0.008443127514476895	0.011196177769965475	0.5678225830197334	0.9623541831970215	0.96740896	0.46193599700927734	0.003262002206783312	0.982462772892525	0.5557528159658776	0.5941645086343323	0.3874540178752993	0.47013821417891255
X_spVIPES_private_10_8	0.010706149712336162	0.01392366398376253	0.5319779329001904	0.6956815719604492	0.9902417	0.7131555080413818	0.9374925226663626	0.9768998674555376	0.9958658864439174	0.9227310981957013	0.3130723296391846	0.5569358370617913
X_spVIPES_private_10_7	8.446965324367707e-05	-1.784490252747982e-05	0.5566490553319454	0.9490388631820679	0.9926133	0.7178106904029846	0.9486835952385893	0.9846167950804237	0.9983599765049872	0.928416874561852	0.37643863581618237	0.5972299313144502
X_spVIPES_private_7_5	0.19667051851849082	0.1528393224043189	0.5550155639648438	0.8783804178237915	0.98901725	0.7307178974151611	0.9396114615420346	0.9824268677804824	0.9957750546841996	0.927509705915113	0.44572645567786123	0.6384397557727619
X_spVIPES_private_6_6	0.006222452657578139	0.0036894957614347374	0.5592899657785892	0.9344482421875	0.91607153	0.25666284561157227	0.00011951110437932743	0.9839350279150945	0.07009872634698944	0.445377529026967	0.37591253909627553	0.40369853506855213
X_spVIPES_private_5_7	0.0075010697168696365	0.006712942374613096	0.5881222039461136	0.9700865745544434	0.9284476	0.22015684843063354	0.0	0.9818729230669445	0.15577141092657534	0.4572497573207072	0.39310569764800996	0.41876332151708884
X_spVIPES_private_7_7	0.0008770126283738994	0.0011788421362320047	0.5511591732501984	0.9692075252532959	0.7478763	1.1920928955078125e-07	0.0	0.9864044409612626	0	0.34685616933544094	0.38060563831702504	0.3671058507243914
X_spVIPES_private_10_5	0.4174363728577087	0.4459088287370933	0.5708398893475533	0.9597136974334717	0.98853385	0.730317234992981	0.9475664107195385	0.9862940446763797	0.9982703177992881	0.9301963725345491	0.5984746970939567	0.7311633672701936
X_spVIPES_private_4_5	0.08531097629821768	0.11075858915596742	0.5705453231930733	0.9898450374603271	0.9360465	0.4944586753845215	0.0006369905387753138	0.990139103745047	0.31093984292687393	0.546444218745545	0.4391149815268964	0.48204667641435583
X_spVIPES_private_9_7	0.19480463009144042	0.25596980699651983	0.548201646655798	0.8184752464294434	0.9904	0.7158375978469849	0.9427106534906566	0.9774158963454667	0.9968129386824385	0.9246354205346755	0.4543628325433004	0.6424718677398504
X_spVIPES_private_4_9	0.0004054893789906108	0.00019623887717616702	0.5004018660401925	0.10591816902160645	0.99449503	0.7140767574310303	0.9572666410994364	0.9522479619367494	0.9988078090298809	0.9233788407429863	0.15173044082949144	0.4603898007948894
X_spVIPES_private_3_3	0.04032184372786461	0.053174956020766925	0.6093082800507545	0.9755125045776367	0.94544494	0.7206652164459229	0.6853479331793422	0.9779366168957172	0.9030603895101348	0.8464910195103617	0.4195793960942557	0.5903440454606981
X_spVIPES_private_3_9	0.04696825918515327	0.06338083041633442	0.5569809563457966	0.9406213760375977	0.97931767	0.6744080781936646	0.7079933835794958	0.9804442808840886	0.9507190913918565	0.8585764998298406	0.4019878554962205	0.5846233132296685
X_spVIPES_private_8_10	0.012002852708176106	0.011268171440530985	0.5338597595691681	0.7800005674362183	0.9858528	0.69329434633255	0.883998712052087	0.9704948184753309	0.9803017990963799	0.902788490782853	0.33428283778852336	0.5616850989862552
X_spVIPES_private_3_10	0.001966051608846701	0.0011437136543326798	0.5415688492357731	0.9150137901306152	0.97537076	0.5269743204116821	0.03293517724520464	0.9793263378991808	0.6971254498165105	0.6423464100209878	0.3649231011573919	0.47589242470283033
X_spVIPES_private_10_3	0.601620356529758	0.7013411318793397	0.6149015352129936	0.990447998046875	0.97723275	0.7573492527008057	0.9442634486733843	0.9820269321915409	0.9935534995342776	0.9308851774661016	0.7270777554172416	0.8086007242367856
X_spVIPES_private_6_8	0.04796301813620526	0.04195777798128324	0.5615650154650211	0.9650661945343018	0.8859741	0.056736111640930176	0.0	0.9840923882256347	0	0.38536052180787717	0.4041380015292029	0.3966270096406726
X_spVIPES_private_9_9	0.00022577734807184853	0.0002644869663859917	0.5335426963865757	0.7663432359695435	0.96807516	0.5633078813552856	0.154542338328075	0.9747216693064	0.7422898099276052	0.6805873710258439	0.3250940491676443	0.4672913779109241
X_spVIPES_private_4_6	0.1303751045156901	0.14292871579503297	0.5711804255843163	0.9606410264968872	0.939649	0.5241060256958008	0.004815366154110566	0.9839642306552491	0.32457157787403274	0.5554212372483851	0.45128131809798167	0.492937285758143
X_spVIPES_private_6_10	0.0002259652349730811	0.00015968656155517102	0.5596338137984276	0.942868709564209	0.9794358	0.6628780961036682	0.7256157042927464	0.9769075751832086	0.9445919373200522	0.8578858228811435	0.37572204378979124	0.5685875554263322
X_spVIPES_private_8_6	0.008252129803942288	0.011196174837064034	0.5686680823564529	0.9763517379760742	0.97753185	0.7055536508560181	0.8233987743248734	0.9889463344687046	0.9747296965424571	0.8940320613060072	0.3911170312433834	0.592283043268433
X_spVIPES_private_10_10	0.07626199796204297	0.07636373664924381	0.5424731448292732	0.9151548147201538	0.91652215	0.06814414262771606	0.0	0.9811149891358029	0.032800221239313414	0.39971629965482675	0.4025634235401785	0.4014245739860378
X_spVIPES_private_6_5	0.004766063602418817	0.006334400677335827	0.5740725696086884	0.971214771270752	0.9816318	0.723484218120575	0.8914425226267728	0.9890721462089295	0.9849769535312611	0.9141215311842081	0.3890969512897987	0.5991067832475625
X_spVIPES_private_6_3	0.5070667341306968	0.5830645068001076	0.6237597391009331	0.9965530633926392	0.98558646	0.7585124969482422	0.9521053666813412	0.9854921627869302	0.9980688345712301	0.9359530650785606	0.6776110108560942	0.7809478325450807
X_spVIPES_private_8_9	0.044151762300766076	0.05835828073041403	0.5301273968070745	0.6816340684890747	0.971616	0.5723721981048584	0.18858831900079906	0.970338798639168	0.7586330158956375	0.6923096722759686	0.3285678770818323	0.47406459515948685
Metric Type	Bio conservation	Bio conservation	Bio conservation	Bio conservation	Batch correction	Batch correction	Batch correction	Batch correction	Batch correction	Aggregate score	Aggregate score	Aggregate score
