## Supplementary material for "Integrative learning of disentangled representations from single-cell RNA-sequencing datasets": Table 1

Embedding	KMeans NMI	KMeans ARI	Silhouette label	cLISI	Silhouette batch	iLISI	KBET	Graph connectivity	PCR comparison	Batch correction	Bio conservation	Total
X_spVIPES_shared_10_9	0.022998643366701155	0.020948877008525258	0.4996647542284336	0.393526554107666	0.99485123	0.8907678127288818	0.925644948481601	0.7487294157096261	0.9997273131458926	0.9119441443282028	0.2342847071778315	0.50534848203798
X_spVIPES_shared_6_8	0.222611785309513	0.18431246037950458	0.5445319227874279	0.8731783628463745	0.9891273	0.9022283554077148	0.923198668702409	0.9357337869224172	0.9996860109249787	0.9499948200570923	0.456158632830705	0.65369310772126
X_spVIPES_shared_5_7	0.2198295859751806	0.19518661531425946	0.5177958905696869	0.6047715544700623	0.9785263	0.9015693664550781	0.8682375764177825	0.8777449417465402	0.998621887668612	0.9249400133038856	0.3843959115822973	0.6006135522709326
X_spVIPES_shared_6_4	0.3407776226648693	0.29421008340777444	0.5419814549386501	0.7898342609405518	0.9936768	0.9029433727264404	0.9246726174635951	0.9457917342191386	0.9998785424185097	0.9533926096964084	0.4917008554879614	0.6763775571713402
X_spVIPES_shared_6_5	0.4667867936548533	0.4273166042127153	0.5486625842750072	0.8922297060489655	0.99323237	0.9047281742095947	0.9364011920588983	0.9640653554577906	0.9997000758128843	0.9596254333924161	0.5837489220478853	0.7340995265856977
X_spVIPES_shared_5_8	0.009099832041318933	0.0077146879573989306	0.49742846959270537	0.5716774463653564	0.9934025	0.9107744693756104	0.9312523640048272	0.8919173404017089	0.9998499409474696	0.9454393191617436	0.27148010898919495	0.5410637930582145
X_spVIPES_shared_4_4	0.1036379778941277	0.08212191361284418	0.5221502594649792	0.6965286135673523	0.9889723	0.9158339500427246	0.9246357448498739	0.8877321264056753	0.9997555496532872	0.9433859354406173	0.3511096911348258	0.5880201888571425
X_spVIPES_shared_4_10	0.3484877015216082	0.3031057346483321	0.5411082319915295	0.7792705595493317	0.9826597	0.9146022796630859	0.925769572351307	0.9316609874992372	0.9991346804270475	0.9507654434946664	0.49299305692770035	0.6761020115544868
X_spVIPES_shared_9_5	0.0005508668308657552	0.0003688824803113753	0.49664998962543905	0.29273587465286255	0.996946	0.8968830108642578	0.9403265040504258	0.6707604424859819	0.9999606637998629	0.9009753196823054	0.19757640339736968	0.478935969911344
X_spVIPES_shared_7_10	0.23248087806490048	0.20814884198072897	0.5478423275053501	0.8960334062576294	0.9904793	0.8982623815536499	0.926315773619615	0.9470791416730752	0.9999528230851354	0.9524178820833715	0.47112636345215225	0.66364297090464
X_spVIPES_shared_7_3	0.38202052481721926	0.335411026782712	0.5282970052212477	0.7320795655250549	0.9923546	0.9001699686050415	0.9193476306067734	0.9252395746720878	0.9998844467596592	0.9473992384925735	0.49445203058655846	0.6756309137489644
X_spVIPES_shared_3_9	0.4953751650048074	0.48928041064404887	0.5948560833930969	0.9346031546592712	0.9665432	0.9263615608215332	0.9226820457323456	0.9201610049846595	0.9999466060788162	0.9471388830498381	0.6285287034253061	0.7559727752751189
X_spVIPES_shared_5_6	0.00726059725433699	0.005520975654980097	0.48960350174456835	0.3165086507797241	0.99185103	0.9082481861114502	0.9315805898864562	0.7413480171157836	0.9995415421892679	0.9145138734166401	0.2047234313584024	0.48863960818169755
X_spVIPES_shared_8_4	0.2770674028491696	0.2239080010660749	0.5326760858297348	0.7913067936897278	0.99367046	0.8974921703338623	0.9210979368229308	0.9382667717696849	0.9997253520197594	0.9500505389016499	0.4562395708586768	0.6537639580758661
X_spVIPES_shared_5_5	0.27444779423545623	0.22206810521940568	0.5663694590330124	0.9269264042377472	0.98797274	0.9076402187347412	0.9204516259700846	0.948059205636033	0.9998443894042329	0.9527936352207469	0.4974529406814054	0.6795892184971419
X_spVIPES_shared_7_9	0.0036410198701455386	0.0028056427755112317	0.49366924446076155	0.29998672008514404	0.9937159	0.8993625640869141	0.9386453079734253	0.7305959162060321	0.99985722621186	0.9124353793559123	0.20002565679789058	0.4849895458210993
X_spVIPES_shared_9_4	0.3072155806235233	0.2942523437979431	0.526846393942833	0.8392033576965332	0.99536353	0.8942751884460449	0.9313512628539143	0.9624066441418474	0.99992957640016	0.9566652410677647	0.49187941901520815	0.6777937478362308
X_spVIPES_shared_7_8	0.26601865655557605	0.23239099897872226	0.5412790141999722	0.8567785918712616	0.9895941	0.8974291086196899	0.9160396440917428	0.9378194320262004	0.9996943865859055	0.9481153346458722	0.474116815401383	0.6637162230991787
X_spVIPES_shared_4_5	0.0014776931564970549	0.0011665420586152043	0.49400032917037606	0.2664826512336731	0.9929274	0.9167100191116333	0.9361281847751517	0.6807270930969272	0.9998332486781998	0.9052651836235018	0.19078180390479035	0.47657515579227494
X_spVIPES_shared_9_9	0.3477073908128798	0.339950678121796	0.5598636604845524	0.9620223045349121	0.9919219	0.8910951614379883	0.9241037592540516	0.9594351080484353	0.9995753344758088	0.9532262529838331	0.552386008488535	0.7127221062866542
X_spVIPES_shared_5_10	0.2759839342055548	0.2367537837065326	0.5258386004716158	0.6365541219711304	0.9846095	0.9064412117004395	0.9312133735219238	0.9038203251208176	0.99952610866893	0.9451221007369315	0.4187826100887084	0.6293184063479976
X_spVIPES_shared_8_3	0.23906937397545905	0.19549257631052613	0.5152573250234127	0.4735293388366699	0.9879309	0.8903026580810547	0.8851657696620385	0.8541969607114694	0.9984566358254942	0.9232105836356135	0.35583715353651696	0.5827865255761556
X_spVIPES_shared_8_10	0.26701858082193924	0.21333192709561838	0.5197824034839869	0.6555522680282593	0.99348795	0.895129919052124	0.9206670725091168	0.9005643421387234	0.9997512529399322	0.9419201081559212	0.41392129485745094	0.625120820176839
X_spVIPES_shared_7_4	0.42764938720240436	0.4062130582366032	0.5512199774384499	0.8752942383289337	0.97856253	0.8881721496582031	0.8551626639124563	0.9445199739360746	0.9976428655392783	0.9328120373802902	0.5650941653015977	0.7121813141330747
X_spVIPES_shared_10_8	0.3830338275910708	0.3638749285494821	0.5558665581047535	0.9741035103797913	0.9938297	0.8925291299819946	0.9121652180871118	0.9650496136116283	0.9997254683405082	0.9526598314388188	0.5692197061562745	0.7225957562692922
X_spVIPES_shared_6_6	0.10947010239527179	0.09861953058349238	0.5346966050565243	0.771876722574234	0.99162567	0.9032794237136841	0.9314118834072044	0.9289236434201719	0.9998831582759752	0.9510247550870765	0.37866574015238064	0.6076093461262589
X_spVIPES_shared_7_6	0.33601741799494805	0.29378709376612855	0.5675574094057083	0.9846794009208679	0.99005187	0.8975892066955566	0.9143660939877563	0.975429185954615	0.9991860694829949	0.9553244843397242	0.5455103305219132	0.7094359920490376
X_spVIPES_shared_10_3	0.15235865820889152	0.11326970706848842	0.5263678152114153	0.7052605748176575	0.99368334	0.8906843662261963	0.9259204692452064	0.9031099635047187	0.9998841078451906	0.942656448997319	0.37431418882661316	0.6016510928948955
X_spVIPES_shared_9_7	0.36944004109381123	0.3512186393403562	0.5566197596490383	0.983963817358017	0.9933928	0.8962140083312988	0.9235382419282093	0.9728925167238336	0.999530272935061	0.9571135730090102	0.5653105643603057	0.7220317678197875
X_spVIPES_shared_9_6	0.582385190088426	0.5692633497223168	0.5646716877818108	0.985279381275177	0.97813666	0.8836597204208374	0.8627560401028731	0.9594410175404546	0.9961612019590897	0.9360309277383546	0.6753999022169327	0.7796523124255015
X_spVIPES_shared_3_3	0.5244168081445885	0.48095751891529176	0.5621679201722145	0.8795657157897949	0.979447	0.9246468544006348	0.9059287772135598	0.9270108193742382	0.9997509148843193	0.9473568746104025	0.6117769907554724	0.7460089442974445
X_spVIPES_shared_9_10	0.0073329120985651235	0.005066259053732023	0.5022964123636484	0.41761332750320435	0.9942657	0.8935891389846802	0.9373644357973466	0.7827242025728464	0.999759025934304	0.9215404957667832	0.23307722775478748	0.5084625349595858
X_spVIPES_shared_10_7	0.7113994922322155	0.6883229725365491	0.5819119438529015	0.9978794455528259	0.9933944	0.8924992084503174	0.9187191075267824	0.9797100603040978	0.9997821681599116	0.9568209838577042	0.744878463543623	0.8296554716692555
X_spVIPES_shared_3_8	0.38892753073508834	0.3550287972819618	0.5572554096579552	0.6209626197814941	0.9761996	0.9248867034912109	0.9260328720320732	0.9040206226706765	0.9991909286384395	0.9460661507510014	0.4805435893641249	0.6667526139188755
X_spVIPES_shared_8_5	0.420098537662114	0.36715813435764294	0.5653788447380066	0.9879193305969238	0.98930085	0.8949786424636841	0.9028837720567602	0.9753853288176991	0.9992417301370219	0.9523580641057385	0.5851387118386718	0.7320264527454985
X_spVIPES_shared_3_10	0.5488965525342004	0.4833768934825782	0.5934114456176758	0.8856582641601562	0.9692087	0.9254856109619141	0.9245178990190419	0.9275871120185728	0.9999337853017727	0.9493466249294986	0.6278357889486527	0.756440123340991
X_spVIPES_shared_10_5	0.35880241623674225	0.30782936843613856	0.5577624067664146	0.9756290316581726	0.99129075	0.8905744552612305	0.9214326870585369	0.9610854314776415	0.999903586742682	0.9528573817318889	0.5500058057743671	0.7111464361573758
X_spVIPES_shared_8_6	0.2643400584736385	0.2203070470180121	0.5373424403369427	0.8515713810920715	0.9913806	0.8943498134613037	0.9062294873612842	0.9404539756983088	0.9995521554778354	0.9463932008635526	0.4683902317301662	0.6595914193835208
X_spVIPES_shared_7_7	0.4641158932495279	0.4535710510480035	0.580047219991684	0.9823048114776611	0.9892729	0.8956925868988037	0.8966055320395906	0.9663994300358125	0.9994358817576162	0.9494812646413904	0.6200097439417191	0.7517983522215876
X_spVIPES_shared_6_9	0.01568201537165121	0.012028137879030088	0.49029026459902525	0.36716437339782715	0.9929287	0.9039119482040405	0.9294243463438084	0.7735906318421705	0.999750069903717	0.9199211360103037	0.22129119781188342	0.5007431730912515
X_spVIPES_shared_8_8	0.04510947827129895	0.042616313306804786	0.4976894457358867	0.4347567558288574	0.99193037	0.8921800851821899	0.9046701420507096	0.7943801215733192	0.9994499907056537	0.9165221410148623	0.255042998285712	0.5196346553773721
X_spVIPES_shared_7_5	0.33537454493386	0.22906752845734876	0.5421491228044033	0.6839534044265747	0.97978556	0.8922721147537231	0.8793397330619568	0.9366005425539387	0.9966227450797082	0.9369241394021822	0.4476361501555467	0.6433513458542008
X_spVIPES_shared_10_10	0.0009393859906744531	0.0006707519895721743	0.4962651659734547	0.30219852924346924	0.9958231	0.894668459892273	0.9460810457835394	0.6463816427707674	0.999966113627067	0.8965840694763443	0.20001845829929266	0.47864470277011334
X_spVIPES_shared_6_3	0.4236502337468588	0.38664121689685566	0.55660605058074	0.7997680306434631	0.9711763	0.8990294933319092	0.8819885467727104	0.92793947776113	0.9984089380146426	0.9357085564310529	0.5416663829669794	0.6992832523526089
X_spVIPES_shared_8_7	0.3785174396343259	0.3488706727615268	0.5542768649756908	0.9294179975986481	0.99008065	0.8945491313934326	0.908927197383947	0.9538039763830832	0.9995522010722336	0.9493826321707642	0.5527707437425479	0.7114154991138344
X_spVIPES_shared_5_4	0.4873885945811249	0.4487243131855399	0.5630926936864853	0.9749144911766052	0.98342705	0.9065029621124268	0.9140764047650103	0.9745476927089509	0.9992445457828926	0.9555597306197546	0.6185300231574389	0.7533419061423652
X_spVIPES_shared_9_3	0.5652274607273825	0.5635090263639162	0.548497099429369	0.9328627586364746	0.9827301	0.8912225961685181	0.7326202347954934	0.9399034297190878	0.9997320973557536	0.9092416897313973	0.6525240862892856	0.7552111276661303
X_spVIPES_shared_5_9	0.11299187778138692	0.09682801392545223	0.5046341768465936	0.5436057448387146	0.9866406	0.9049712419509888	0.916365373340092	0.854155542907491	0.9993034812287195	0.9322872423950408	0.3145149533480368	0.5616238689668385
X_spVIPES_shared_4_9	0.15246267649065898	0.12098663805467785	0.5113843502476811	0.4325553774833679	0.98129666	0.9091273546218872	0.9165273026780613	0.8344003462320853	0.9991611375188292	0.9281025599133585	0.30434726056909644	0.5538493803068013
X_spVIPES_shared_3_5	0.2729886990874154	0.22656923544953902	0.5342484898865223	0.45682764053344727	0.97505397	0.9204645156860352	0.8939415347398164	0.8309547842677315	0.9983647447353238	0.9237559090948573	0.37265851623923096	0.5930974733814816
X_spVIPES_shared_3_4	0.0001228266183297984	2.1510922361658695e-05	0.4978706822730601	0.242995023727417	0.99222994	0.9264395236968994	0.9409243052405113	0.32657934859180704	0.999816697628156	0.8371979627328908	0.18525251088529213	0.4460306916243316
X_spVIPES_shared_6_10	0.19337855769085133	0.1506601477948402	0.5139174181967974	0.6134281158447266	0.9874748	0.8992955684661865	0.8985616251319541	0.8929031070628431	0.9994915170295385	0.9355453233693423	0.36784605988180386	0.5949257652768192
X_spVIPES_shared_4_8	0.1596993983066729	0.14684501261825425	0.5176064018160105	0.43430912494659424	0.9856963	0.9127359390258789	0.9177529847011666	0.8760034057351621	0.9988129786943524	0.9382003247843882	0.31461498442188296	0.564049120566885
X_spVIPES_shared_10_4	0.3274512487903984	0.19797881084292868	0.5386585295200348	0.8067317008972168	0.99053204	0.892021656036377	0.894395100488228	0.9255053034666346	0.9992885925064063	0.9403485386187308	0.46770507251264465	0.6567624589550791
X_spVIPES_shared_6_7	0.43238590784956205	0.42186756362337136	0.5511102303862572	0.9075533151626587	0.98700535	0.8977506160736084	0.9048199644881197	0.9507542955868719	0.9992683172412133	0.9479197092727503	0.5782292542554623	0.7261054362623776
X_spVIPES_shared_4_6	0.23495098752013996	0.19765276015885985	0.5200663916766644	0.4633549451828003	0.98234653	0.9111169576644897	0.8945336121775013	0.8703910626728613	0.9987417473699033	0.9314259829227518	0.35400627113461614	0.5849741558498704
X_spVIPES_shared_8_9	0.47221731772939746	0.469753509924885	0.5887268558144569	0.9950314164161682	0.9924675	0.8966062068939209	0.9184358663455765	0.9756966524979693	0.999846052665865	0.9566104602048974	0.6314322749712269	0.7615035490646951
X_spVIPES_shared_3_7	0.5214636132626643	0.4787483957321983	0.5913187190890312	0.8990845084190369	0.9601675	0.9158371686935425	0.8706241041711745	0.9209067466875307	0.9972705164017241	0.9329612126305526	0.6226538091257326	0.7467767705276607
X_spVIPES_shared_4_3	0.27857845178781304	0.2199431367666567	0.5311638694256544	0.6117786169052124	0.9857726	0.9164681434631348	0.9264297327558909	0.9247029738830811	0.9991726872102707	0.9505092294046141	0.41036601872133416	0.6264233029946461
X_spVIPES_shared_9_8	0.28490615085232046	0.2634808214809428	0.5682433992624283	0.9801445603370667	0.9917669	0.8960127830505371	0.9277580712247963	0.9640247955149677	0.9999268324812485	0.9558978823796028	0.5241937329831896	0.6968753927417549
X_spVIPES_shared_10_6	0.21999247911664785	0.20005019953301945	0.5175000913441181	0.6488543152809143	0.9910642	0.8877955675125122	0.8951271593864734	0.8796017707374995	0.9992198741103752	0.9305617125222847	0.3965992713186749	0.6101842478001188
X_spVIPES_shared_5_3	0.0662937500708227	0.0515801340519487	0.5109069189056754	0.5532366037368774	0.98956645	0.9032447338104248	0.9017379469613477	0.9002674000820186	0.9998359165341815	0.9389304885477239	0.29550435169133105	0.5528748064338882
X_spVIPES_shared_3_6	0.24857721775196878	0.21065474378422264	0.5368439145386219	0.42728960514068604	0.9362664	0.916562557220459	0.8577564444629335	0.803284874555127	0.9941529439593271	0.901604648493915	0.35584137030387486	0.5741466815798909
X_spVIPES_shared_4_7	0.006028536436650576	0.0052182574435098725	0.48961474373936653	0.3103964328765869	0.9942082	0.9180655479431152	0.9404179965288886	0.7169921091487708	0.9999550926488671	0.9139277925873633	0.20281449262402848	0.48725981260936246
Metric Type	Bio conservation	Bio conservation	Bio conservation	Bio conservation	Batch correction	Batch correction	Batch correction	Batch correction	Batch correction	Aggregate score	Aggregate score	Aggregate score
